# Huntington’s disease onset is determined by length of uninterrupted CAG, not encoded polyglutamine, and is modified by DNA maintenance mechanisms

**DOI:** 10.1101/529768

**Authors:** Genetic Modifiers of Huntington’s Disease (GeM-HD) Consortium, James F. Gusella

## Abstract

The effects of variable, glutamine-encoding, CAA interruptions indicate that a property of the uninterrupted *HTT* CAG repeat sequence, distinct from huntingtin’s polyglutamine segment, dictates the rate at which HD develops. The timing of onset shows no significant association with *HTT cis*-eQTLs but is influenced, sometimes in a sex-specific manner, by polymorphic variation at multiple DNA maintenance genes, suggesting that the special onset-determining property of the uninterrupted CAG repeat is a propensity for length instability that leads to its somatic expansion. Additional naturally-occurring genetic modifier loci, defined by GWAS, may influence HD pathogenesis through other mechanisms. These findings have profound implications for the pathogenesis of HD and other repeat diseases and question a fundamental premise of the “polyglutamine disorders”.
