## Supplementary material for "Huntington’s disease onset is determined by length of uninterrupted CAG, not encoded polyglutamine, and is modified by DNA maintenance mechanisms": Table S5

### Sheet: Table S5
Entrez	Gene Symbol	Chr	Start	End	#SNPs	p(GWA12345)	p(GWA45)	#SNPs(GWA123)	p(GWA123)	Pathways	Pearl Pathways
22909	FAN1	15	31191703	31235311	287	1.754e-35	1.114e-17	114	1.684e-09	GO:33683	2000000
3978	LIG1	19	48618702	48673852	455	3.772e-11	8.036e-11	258	0.06388	GO:6298, KEGG:3430	2000000, 2070000, 2071000, 2071020
4292	MLH1	3	37034841	37092337	301	1.009e-10	0.006507	128	0.0003912	GO:6298, GO:30983, GO:32300, GO:32389, GO:32407, KEGG:3430	2000000, 2070000, 2071000, 2071017
50484	RRM2B	8	103216729	103251346	336	1.186e-10	0.0009196	128	5.913e-06	GO:4748, GO:16728	NA
4437	MSH3	5	79950467	80172634	1126	1.202e-10	9.048e-07	781	0.01975	GO:6298, GO:30983, GO:32300, KEGG:3430	2000000, 2070000, 2071000, 2071015
353497	POLN	4	2073645	2230958	711	4.06e-10	0.129	400	0.0358	NA	2000000
5395	PMS2	7	6012870	6048737	355	2.619e-09	7.33e-05	131	1.763e-05	GO:6298, GO:30983, GO:32300, GO:32389, GO:32407, KEGG:3430	2000000, 2070000, 2071000, 2071017
3064	HTT	4	3076408	3245687	796	5.312e-09	9.248e-06	372	0.4632	GO:10822	NA
5378	PMS1	2	190648710	190742355	370	9.089e-08	0.000111	214	0.07081	GO:6298, GO:30983, GO:32300, GO:32389	2000000, 2070000, 2071000, 2071017
10721	POLQ	3	121150273	121264853	475	9.78e-05	0.000129	263	0.00715	NA	2000000
27030	MLH3	14	75480467	75518235	206	0.0001419	0.2262	63	0.006389	GO:6298, GO:30983, GO:32300, KEGG:3430	2000000, 2070000, 2071000, 2071017
6240	RRM1	11	4115791	4160116	427	0.0004407	0.02936	133	0.3374	GO:4748, GO:16728	NA
5424	POLD1	19	50887531	50921275	283	0.0005027	0.07962	85	0.2093	GO:6298, GO:33683, KEGG:3430	2000000, 2070000, 2071000
56852	RAD18	3	8918880	9005159	634	0.000803	0.0179	362	0.305	NA	2000000
27113	BBC3	19	47724079	47736023	123	0.002832	0.1302	9	0.2747	GO:10822, GO:90200	NA
2956	MSH6	2	48010221	48034092	268	0.007703	0.425	95	0.09181	GO:6298, GO:30983, GO:32300, KEGG:3430	2000000, 2070000, 2071000, 2071015
