## Supplementary material for "Huntington’s disease onset is determined by length of uninterrupted CAG, not encoded polyglutamine, and is modified by DNA maintenance mechanisms": Table S4

### Sheet: Table S4
Pathway	#genes	self p(GWA12345)	p(GWA12345)	self p(GWA45)	p(GWA45)	Description 1	Description 2	Description 3	Description 4
2071017	4	3.38e-26	0.0003664	4.114e-08	0.004987	Repair_pathway	SSR	MMR	MutL_homologs
2071000	25	8.155e-23	0.005527	2.093e-10	0.0319	Repair_pathway	SSR	MMR
2000000	219	1.44e-08	0.01688	1.074e-05	0.03384	Repair_pathway
2071015	3	1.335e-07	0.1887	0.000477	0.2685	Repair_pathway	SSR	MMR	Mismatch_and_loop_recognition_factors
2070000	109	4.322e-07	0.09928	0.0008556	0.3926	Repair_pathway	SSR
2071020	4	6.737e-06	0.1445	0.0002052	0.1276	Repair_pathway	SSR	MMR	Other_MMR_factors
1120000	6	1.456e-05	0.005887	0.003318	0.02772	Associated_process	Modulation_of_nucleotide_pools
2111513	1	9.781e-05	0.02758	0.000129	0.03009	Repair_pathway	Associated_process	TLS	DNA_polymerases
2071104	9	0.0002227	0.04813	0.002606	0.1812	Repair_pathway	SSR	BER	LONG_PATCH-BER_factors
1051200	6	0.001535	0.107	0.003997	0.03052	Associated_process	Ubiquitin_response	Ubiquitin_ligases_(E3)
2022100	4	0.003091	0.3943	0.03826	0.4735	Repair_pathway	DSR	Alt-NHEJ
2020000	113	0.003127	0.5303	0.001337	0.1334	Repair_pathway	DSR
1000000	160	0.01035	0.05209	0.007603	0.04093	Associated_process
2070600	64	0.01173	0.06385	0.0721	0.1942	Repair_pathway	SSR	NER
2110000	18	0.01459	0.00056	0.2589	0.06139	Repair_pathway	Associated_process
2111500	18	0.01459	0.00056	0.2589	0.06139	Repair_pathway	Associated_process	TLS
2070607	41	0.0158	0.08495	0.01905	0.09527	Repair_pathway	SSR	NER	TCR_(Transcription_coupled_repair)
1051221	1	0.02113	1	0.04761	0.9737	Associated_process	Ubiquitin_response	Ubiquitin_ligases_(E3)	Other_single_Ring-_finger_type_E3
2071003	4	0.02794	0.4224	0.01412	0.08047	Repair_pathway	SSR	MMR	DNA_polymerase_delta
1010000	29	0.02919	0.2547	0.07676	0.04592	Associated_process	Chromatin_remodelling
1083000	5	0.03138	0.07375	0.02063	0.07513	Associated_process	Checkpoint_factors	RAD9-Hus1-Rad1_complex
1082200	2	0.04219	0.126	0.4811	0.5954	Associated_process	Checkpoint_factors	damage_in_S_phase
2071018	2	0.04658	0.2642	0.1359	0.8068	Repair_pathway	SSR	MMR	MutS_homologs_specialized_for_meiosis
1082900	1	0.0552	0.2491	0.02729	0.1047	Associated_process	Checkpoint_factors	Rad17-Mec3-_Ddc1_complex
1080000	51	0.05576	0.003402	0.07196	0.2084	Associated_process	Checkpoint_factors
2070603	10	0.06867	0.3205	0.1207	0.5693	Repair_pathway	SSR	NER	DNA_polymerase_delta
1050000	27	0.09145	0.4567	0.04689	0.377	Associated_process	Ubiquitin_response
2071023	3	0.1017	0.1738	0.1995	0.126	Repair_pathway	SSR	MMR	RPA_(replication_factor_A)
2020200	50	0.1078	0.5743	0.3406	0.5708	Repair_pathway	DSR	HR_(Homologous_Recombination)
2071100	41	0.1083	0.7408	0.07479	0.636	Repair_pathway	SSR	BER
2070605	4	0.1165	0.2323	0.5392	0.7274	Repair_pathway	SSR	NER	DNA_polymerase_epsilon
3000000	77	0.1422	0.9679	0.1755	0.8748	Genes_with_probable_DDR_role
1082700	9	0.1448	0.001537	0.5429	0.3188	Associated_process	Checkpoint_factors	G2-M_checkpoint
1082500	2	0.156	0.4674	0.09237	0.8639	Associated_process	Checkpoint_factors	FPC_(fork_protection_complex)
1080800	11	0.1627	0.2779	0.1063	0.5175	Associated_process	Checkpoint_factors	G1-CC_phase
1051930	1	0.1767	0.2312	0.05745	0.4813	Associated_process	Ubiquitin_response	Ubiquitin-_conjugating_enzymes_(E2)	UBL-conjugating_enzymes
2020400	26	0.1794	0.618	0.06309	0.2534	Repair_pathway	DSR	NHEJ
2071010	5	0.1987	0.1936	0.4129	0.7578	Repair_pathway	SSR	MMR	RFC_(replication_factor_C)
1051209	1	0.2254	0.417	0.8874	0.8499	Associated_process	Ubiquitin_response	Ubiquitin_ligases_(E3)	single_Ring-finger_type_E4
1051208	1	0.2377	0.015	0.1647	0.2023	Associated_process	Ubiquitin_response	Ubiquitin_ligases_(E3)	single_Ring-finger_type_E3
1050500	9	0.2861	0.3572	0.4501	0.6864	Associated_process	Ubiquitin_response	Deubiquitinating_enzyme_(DUB)
1050501	9	0.2861	0.3572	0.4501	0.6864	Associated_process	Ubiquitin_response	Deubiquitinating_enzyme_(DUB)	UBL-specific_proteases_(ULPs)
1081300	5	0.3017	0.3536	0.3937	0.7474	Associated_process	Checkpoint_factors	HRAD17(Rad24)-_RFC_complex
1130000	2	0.3085	0.02076	0.9012	0.6438	Associated_process	Topisomerase_damage_reversal
2072800	1	0.3257	0.565	0.1116	0.4096	Repair_pathway	SSR	Other_SSR_genes
2020300	12	0.3331	0.5874	0.04415	0.6603	Repair_pathway	DSR	Other_DSR_genes
2071119	17	0.3444	0.7526	0.7005	0.8562	Repair_pathway	SSR	BER	Other_BER_factors
2021400	1	0.352	0.1625	0.8911	0.5846	Repair_pathway	DSR	HR_(HomologousRecombination)
1051222	1	0.3608	0.05122	0.07854	0.1614	Associated_process	Ubiquitin_response	Ubiquitin_ligases_(E3)	Riddle_syndrome!
2072300	3	0.3735	0.385	0.6537	0.9125	Repair_pathway	SSR	Direct_Repair
2020100	35	0.374	0.5652	0.1551	0.3193	Repair_pathway	DSR	FA_(Fanconi_anemia_pathway)
2111514	5	0.391	0.4932	0.3284	0.2749	Repair_pathway	Associated_process	TLS	epistasis_group
1090000	9	0.3994	0.2721	0.03556	0.37	Associated_process	p53_pathway
2071124	3	0.4444	0.5975	0.6255	0.4255	Repair_pathway	SSR	BER	SHORT_PATCH-BER_factors
1080900	11	0.4562	0.2203	0.5688	0.9291	Associated_process	Checkpoint_factors	G1-S_checkpoint
2111531	6	0.5052	0.6517	0.573	0.1575	Repair_pathway	Associated_process	TLS	Y-family_DNA_polymerases
3060000	2	0.5175	0.7124	0.6609	0.5068	Genes_with_probable_DDR_role	Direct_Repair_(not_in_humans)
1051700	4	0.5491	0.1864	0.4768	0.5452	Associated_process	Ubiquitin_response	Ubiquitin-like_proteins_(UBLs)
1051725	4	0.5491	0.1864	0.4768	0.5452	Associated_process	Ubiquitin_response	Ubiquitin-like_proteins_(UBLs)	SUMO
1051900	4	0.5541	0.7645	0.2497	0.2947	Associated_process	Ubiquitin_response	Ubiquitin-_conjugating_enzymes_(E2)
2070606	1	0.6315	0.6759	0.8038	0.368	Repair_pathway	SSR	NER	DNA_polymerase_kappa
1031600	3	0.6646	0.3222	0.9328	0.5487	Associated_process	Telomere_maintenance	Alternative_mechanism
1031616	3	0.6646	0.3222	0.9328	0.5487	Associated_process	Telomere_maintenance	Alternative_mechanism	MRN_Complex
1040000	14	0.6747	0.2537	0.6291	0.9121	Associated_process	Chromosome_segregation
1052000	3	0.7041	0.779	0.4111	0.7672	Associated_process	Ubiquitin_response	Ubiquitins_and_Ubiquitin-like_proteins
1052028	3	0.7041	0.779	0.4111	0.7672	Associated_process	Ubiquitin_response	Ubiquitins_and_Ubiquitin-like_proteins	Ubiquitins
1051800	1	0.7332	0.9661	0.5196	0.8084	Associated_process	Ubiquitin_response	Ubiquitin-_activating_enzymes_(E1)
1051829	1	0.7332	0.9661	0.5196	0.8084	Associated_process	Ubiquitin_response	Ubiquitin-_activating_enzymes_(E1)	UBL-activating_enzymes
2072400	1	0.7359	0.9458	0.6226	0.8753	Repair_pathway	SSR	DNA_replication
1051927	3	0.7558	0.8701	0.5519	0.2857	Associated_process	Ubiquitin_response	Ubiquitin-_conjugating_enzymes_(E2)	Ubiquitin-conjugating_enzymes
1030000	26	0.7769	0.9953	0.4469	0.246	Associated_process	Telomere_maintenance
1080700	1	0.804	0.8708	0.4691	0.5068	Associated_process	Checkpoint_factors	S-CC_phase
2070602	6	0.8195	0.4183	0.8354	0.4941	Repair_pathway	SSR	NER	GGR_(Global_genome_repair)
2071112	11	0.8237	0.9622	0.1639	0.6436	Repair_pathway	SSR	BER	DNA_glycosylases
1082600	2	0.8295	0.9051	0.6125	0.2431	Associated_process	Checkpoint_factors	G2-CC_phase
2071111	1	0.9021	0.8258	0.3947	0.175	Repair_pathway	SSR	BER	AP_endonucleases
1100000	3	0.9684	0.9361	0.6335	0.0965	Associated_process	DNA_replication
