## Supplementary material for "Huntington’s disease onset is determined by length of uninterrupted CAG, not encoded polyglutamine, and is modified by DNA maintenance mechanisms": Table S3

### Sheet: Table S3
Pathway	#genes	self p(GWA12345)	p(GWA12345)	self p(GWA45)	p(GWA45)	p(ALIG-GWA12345)	p(ALIG-GWA45)	p(GWA123)	Description
GO: 32300	8	1.07e-26	0.04768	1.138e-09	0.2672	0.00055	0.00838	3.82e-05	mismatch repair complex
GO: 30983	12	1.571e-19	0.02401	3.038e-06	0.3965	0.002072	0.02016	7.43e-06	mismatched DNA binding
GO: 32389	4	1.138e-18	0.07508	9.384e-08	0.574	0.00044	0.0132	1.66e-05	MutLalpha complex
KEGG 3430	22	7.874e-18	0.005213	1.757e-08	0.02965	4.2e-05	0.00326	6.65e-06	KEGG_MISMATCH_REPAIR
GO: 6298	28	3.218e-17	0.003538	4.515e-09	0.0435	0.000152	0.00698	3.25e-06	mismatch repair
GO: 4748	3	2.695e-09	7.198e-07	0.0006199	0.01013	0.00422	NA	2.66e-05	ribonucleoside-diphosphate reductase activity
GO: 16728	3	2.695e-09	7.198e-07	0.0006199	0.01013	0.00422	NA	2.66e-05	oxidoreductase activity
GO: 32407	5	2.538e-06	0.135	0.0991	0.3656	0.01126	NA	5.74e-05	MutSalpha complex binding
GO: 33683	38	0.1475	0.3543	0.005542	0.1077	0.04042	0.147	1.69e-06	nucleotide-excision repair
GO: 90200	29	0.1494	0.3686	0.01744	0.1744	NA	0.257	8.89e-08	positive regulation of release of cytochrome c from mitochondria
GO: 10822	165	0.4592	0.6881	0.01879	0.3928	0.6922	0.2552	7.63e-05	positive regulation of mitochondrion organization
GO: 1900063	3	0.5148	0.9283	0.07941	0.4688	NA	NA	8.39e-05	regulation of peroxisome organization
GO: 90140	23	0.8067	0.6363	0.2163	0.1589	0.6295	NA	1.57e-05	regulation of mitochondrial fission
GO: 90141	15	0.8854	0.6	0.5341	0.41	NA	NA	2.3e-06	positive regulation of mitochondrial fission
