## Supplementary material for "Huntington’s disease onset is determined by length of uninterrupted CAG, not encoded polyglutamine, and is modified by DNA maintenance mechanisms": Table S7

### Sheet: Table S7
Sequence Adjacent to uninterrupted CAG repeat	HD Expanded (>35 CAG) chromosome (number)	HD Expanded (>35 CAG) chromosome (frequency)	HD Normal (<36 CAG) chromosome (number)	HD Normal (<36 CAG) chromosome (frequency)		Non-HD Expanded (>35 CAG) chromosome (number)	Non-HD Expanded (>35 CAG) chromosome (frequency)	Non-HD Normal (<36 CAG) chromosome (number)	Non-HD Normal (<36 CAG) chromosome (frequency)
Canonical single CAA interruption
CAA1 CAG1 CCG1 CCA1 CCG7 CCT2 CAGCTTCCT1	789	0.8109	552	0.5482		12	0.9231	5121	0.5412
CAA1 CAG1 CCG1 CCA1 CCG10 CCT2 CAGCTTCCT1	120	0.1233	311	0.3088		1	0.0769	3055	0.3228
CAA1 CAG1 CCG9 CCT2 CAGCTTCCT1	6	0.0062	57	0.0566		0	0	412	0.0435
CAA1 CAG1 CCG1 CCA1 CCG9 CCT2 CAGCTTCCT1	8	0.0082	23	0.0228		0	0	407	0.043
CAA1 CAG1 CCG1 CCA1 CCG9 CCT3 CAGCTTCCT1	1	0.001	12	0.0119		0	0	131	0.0138
CAA1 CAG1 CCG1 CCA1 CCG6 CCT2 CAGCTTCCT1	1	0.001	5	0.005		0	0	12	0.0013
CAA1 CAG1 CCG10 CCT2 CAGCTTCCT1	0	0	1	0.001		0	0	0	0
CAA1 CAG1 CCG8 CCT2 CAGCTTCCT1	0	0	1	0.001		0	0	0	0
CAA1 CAG1 CCG1 CCA1 CCG5 CCT2 CAGCTTCCT1	1	0.001	0	0		0	0	0	0
CAA1 CAG1 CCG1 CCA1 CCG7 CCT3 CAGCTTCCT1	1	0.001	0	0		0	0	0	0
CAA1 CAG1 CCG1 CCA1 CCG1 CCA1 CCG10 CCT2 CAGCTTCCT1	0	0	0	0		0	0	1	0.0001
CAA1 CAG1 CCG1 CCA1 CCG10 CCT3 CAGCTTCCT1	0	0	0	0		0	0	1	0.0001
CAA1 CAG1 CCG1 CCA1 CCG11 CCT2 CAGCTTCCT1	0	0	0	0		0	0	9	0.001
CAA1 CAG1 CCG1 CCA1 CCG12 CCT2 CAGCTTCCT1	0	0	0	0		0	0	8	0.0008
CAA1 CAG1 CCG1 CCA1 CCG3 ACG1 CCG3 CCT2 CAGCTTCCT1	0	0	0	0		0	0	1	0.0001
CAA1 CAG1 CCG1 CCA1 CCG3 CAG1 CCG6 CCT2 CAGCTTCCT1	0	0	0	0		0	0	1	0.0001
CAA1 CAG1 CCG1 CCA1 CCG4 CCT2 CAGCTTCCT1	0	0	0	0		0	0	2	0.0002
CAA1 CAG1 CCG1 CCA1 CCG6 CCT3 CAGCTTCCT1	0	0	0	0		0	0	3	0.0003
CAA1 CAG1 CCG1 CCA1 CCG8 CCT2 CAGCTTCCT1	0	0	0	0		0	0	2	0.0002
CAA1 CAG1 CCG1 CCA1 CCG8 TCG1 CCG1 CCT2 CAGCTTCCT1	0	0	0	0		0	0	1	0.0001
CAA1 CAG1 CCG1 CCC1 CCG9 CCT2 CAGCTTCCT1	0	0	0	0		0	0	1	0.0001
CAA1 CAG1 CCG10 CCT1 CAGCTTCCT1	0	0	0	0		0	0	1	0.0001
CAA1 CAG1 CCG11 CCT3 CAGCTTCCT1	0	0	0	0		0	0	1	0.0001
CAA1 CAG1 CCG12 CCT2 CAGCTTCCT1	0	0	0	0		0	0	4	0.0004
CAA1 CAG1 CCG4 CCT2 CAGCTTCCT1	0	0	0	0		0	0	1	0.0001
CAA1 CAG1 CCT1 CCA1 CCG7 CCT2 CAGCTTCCT1	0	0	0	0		0	0	1	0.0001
Non-Canonical
CAA1 CAG1 CAA1 CAG1 CCG1 CCA1 CCG7 CCT3 CAGCTTCCT1	17	0.0175	42	0.0417		0	0	261	0.0276
CCG1 CCA1 CCG7 CCT2 CAGCTTCCT1	8	0.0082	1	0.001		0	0	7	0.0007
CCG9 CCT2 CAGCTTCCT1	2	0.0021	1	0.001		0	0	0	0
CCG1 CCA1 CCG10 CCT2 CAGCTTCCT1	0	0	1	0.001		0	0	4	0.0004
CCG12 CCT2 CAGCTTCCT1	9	0.0092	0	0		0	0	2	0.0002
CCG10 CCT2 CAGCTTCCT1	5	0.0051	0	0		0	0	0	0
CAA3 CAG1 CCG1 CCA1 CCG7 CCT2 CAGCTTCCT1	2	0.0021	0	0		0	0	0	0
CAC1 CAG3 CAA1 CAG1 CAA1 CAG1 CCG1 CCA1 CCG7 CCT3 CAGCTTCCT1	2	0.0021	0	0		0	0	0	0
CAC1 CAG3 CAA1 CAG1 CCG1 CCA1 CCG7 CCT2 CAGCTTCCT1	1	0.001	0	0		0	0	0	0
CAA1 CAG1 CAA1 CAG1 CCG1 CCA1 CCG7 CCC1 CCT2 CAGCTTCCT1	0	0	0	0		0	0	1	0.0001
CAA1 CAG1 CAA1 CAG1 CCG1 CCA1 CCG7 CCT2 CAGCTTCCT1	0	0	0	0		0	0	1	0.0001
CAA1 CCG10 CCT2 CAGCTTCCT1	0	0	0	0		0	0	1	0.0001
CAA2 CAG1 CCG1 CCA1 CCG7 CCT2 CAGCTTCCT1	0	0	0	0		0	0	1	0.0001
CAC1 CAG1 CCG1 CCC1 CCG10 CCT2 CAGCTTCCT1	0	0	0	0		0	0	1	0.0001
CAC1 CGC1 CCG1 CCC1 CCG10 CCT2 CAGCTTCCT1	0	0	0	0		0	0	1	0.0001
CCA1 CAG1 CCG1 CTA1 CCG4 ACG1 CCG5 CCT2 CAGCTTCCT1	0	0	0	0		0	0	1	0.0001
CCG1 CAG2 CAA1 CAG1 CCG12 CCT2 CAGCTTCCT1	0	0	0	0		0	0	1	0.0001
CCG13 CCT2 CAGCTTCCT1	0	0	0	0		0	0	2	0.0002
CGG1 CAG1 CAA1 CAG1 CCG1 CCA1 CCG7 CCT2 CAGCTTCCT1	0	0	0	0		0	0	1	0.0001
CGG1 CAG2 CAA1 CAG1 CCG1 CCA1 CCG7 CCT2 CAGCTTCCT1	0	0	0	0		0	0	2	0.0002
TOTAL	973	1	1007	1		13	1	9463	1
