## Supplementary material for "Huntington’s disease onset is determined by length of uninterrupted CAG, not encoded polyglutamine, and is modified by DNA maintenance mechanisms": Table S6

### Sheet: Table S6
Pathway	#genes	self p(GWA12345)	p(GWA12345)	self p(GWA45)	p(GWA45)	p(ALIG-GWA12345)	p(ALIG-GWA45)	p(GWA123)	Description
GO: 32300	8	1.07e-26	0.04768	1.138e-09	0.2672	0.00055	0.00838	3.82e-05	mismatch repair complex
REACTOME 5358508	15	1.359e-19	0.01697	4.51e-10	0.009015	5.4e-05	0.0062	NA	Mismatch_Repair
GO: 30983	12	1.571e-19	0.02401	3.038e-06	0.3965	0.002072	0.02016	7.43e-06	mismatched DNA binding
REACTOME 5358606	14	2.563e-18	0.004249	1.661e-10	0.001675	5e-05	0.00552	NA	Mismatch_repair_(MMR)_directed_by_MSH2:MSH3_(MutSbeta)
KEGG 3430	22	7.874e-18	0.005213	1.757e-08	0.02965	4.2e-05	0.00326	6.65e-06	KEGG_MISMATCH_REPAIR
GO: 6298	28	3.218e-17	0.003538	4.515e-09	0.0435	0.000152	0.00698	3.25e-06	mismatch repair
REACTOME 5358565	14	1.514e-14	0.09846	2.093e-07	0.03419	0.000218	0.0251	NA	Mismatch_repair_(MMR)_directed_by_MSH2:MSH6_(MutSalpha)
GO: 16446	11	2.687e-13	0.1405	7.632e-05	0.213	0.00725	0.0669	0.00131	somatic hypermutation of immunoglobulin genes
GO: 2566	12	2.193e-11	0.1576	0.0002299	0.2318	0.008858	0.07572	0.00131	somatic diversification of immune receptors via somatic mutation
GO: 6281	466	5.35e-11	0.01617	3.639e-08	0.02798	0.1701	0.07694	0.0121	DNA repair
GO: 16445	26	3.164e-10	0.05717	8.937e-06	0.09175	0.003672	0.02184	0.0782	somatic diversification of immunoglobulins
GO: 2200	37	4.638e-10	0.04571	4.189e-05	0.0685	0.000126	0.0048	0.0767	somatic diversification of immune receptors
GO: 1990391	33	9.811e-10	0.1404	0.0003462	0.4355	1.2e-05	0.01642	NA	DNA repair complex
GO: 51224	190	3.458e-09	0.001033	2.796e-05	0.2252	0.1667	0.387	0.609	negative regulation of protein transport
GO: 1904950	194	3.629e-09	0.0008053	5.848e-05	0.2285	0.1119	0.4159	NA	negative regulation of establishment of protein localization
GO: 2377	41	5.121e-09	0.01984	4.49e-06	0.07519	0.0107	0.01034	0.132	immunoglobulin production
GO: 98794	398	5.304e-09	0.005344	1.448e-07	0.1024	0.4336	0.3532	NA	postsynapse
GO: 5769	313	7.807e-09	0.3872	4.178e-10	0.3784	0.4051	0.1079	0.498	early endosome
GO: 2562	31	7.335e-08	0.02917	0.0004863	0.0482	0.001558	0.04226	0.0934	somatic diversification of immune receptors via germline recombination within a single locus
GO: 16444	31	7.335e-08	0.02917	0.0004863	0.0482	0.001558	0.04226	0.0934	somatic cell DNA recombination
MGI: 2144	230	7.934e-08	0.0259	1.109e-06	0.2418	0.06243	0.00888	0.585	abnormal_B_cell_differentiation
GO: 4175	386	1.256e-07	0.1321	6.119e-05	0.7182	0.0141	0.7341	0.0832	endopeptidase activity
GO: 34138	10	1.393e-07	0.001076	6.787e-07	0.001025	0.01734	0.1173	0.438	toll-like receptor 3 signaling pathway
GO: 30425	469	1.488e-07	0.4835	6.257e-07	0.4912	0.476	0.3257	0.452	dendrite
GO: 98609	420	1.662e-07	0.099	5.826e-06	0.794	0.3188	0.1381	NA	cell-cell adhesion
GO: 97447	470	1.787e-07	0.4998	6.976e-07	0.5015	0.4916	0.3396	NA	dendritic tree
GO: 42578	344	1.954e-07	0.03691	0.01232	0.713	0.6714	0.7531	0.412	phosphoric ester hydrolase activity
GO: 21537	227	2.076e-07	0.0007945	0.0172	0.6331	0.03569	0.6437	0.294	telencephalon development
GO: 2440	63	2.183e-07	0.004894	9.273e-05	0.2229	0.02373	0.06746	0.0957	production of molecular mediator of immune response
GO: 98742	214	2.355e-07	0.1598	1.788e-06	0.5383	0.2531	0.01114	NA	cell-cell adhesion via plasma-membrane adhesion molecules
GO: 51962	430	2.383e-07	0.07132	1.802e-10	0.06953	0.4909	0.3321	0.217	positive regulation of nervous system development
GO: 30900	349	2.411e-07	0.01101	0.0007412	0.1744	0.1093	0.726	0.317	forebrain development
GO: 44440	459	2.426e-07	0.1738	4.638e-05	0.717	0.2301	0.1663	0.638	endosomal part
GO: 2460	116	2.882e-07	0.001764	0.006775	0.5652	0.1047	0.2041	0.528	adaptive immune response based on somatic recombination of immune receptors built from immunoglobulin superfamily domains
MGI: 11087	459	3.138e-07	0.06474	5.335e-07	0.08299	0.4046	0.4867	NA	neonatal_lethality_complete_penetrance
GO: 51051	440	3.177e-07	0.001989	4.048e-06	0.1477	0.4395	0.4344	0.121	negative regulation of transport
MGI: 5460	466	4.201e-07	0.01713	1.311e-05	0.8551	0.142	0.06604	NA	abnormal_leukopoiesis
MGI: 11085	375	4.498e-07	0.3106	0.0002581	0.8887	0.4288	0.8835	NA	postnatal_lethality_complete_penetrance
GO: 16447	21	4.62e-07	0.03817	0.0002577	0.06911	0.05211	0.2155	0.0896	somatic recombination of immunoglobulin gene segments
GO: 45910	20	5.006e-07	0.2066	6.114e-07	0.09163	0.01963	0.08782	0.00857	negative regulation of DNA recombination
GO: 45725	15	5.164e-07	6.737e-05	4.758e-05	0.009736	0.03696	NA	0.864	positive regulation of glycogen biosynthetic process
GO: 16887	414	5.539e-07	0.4855	0.01898	0.8937	0.1415	0.7002	0.478	ATPase activity
GO: 3682	467	5.563e-07	0.6464	1.865e-06	0.5548	0.5551	0.01624	0.918	chromatin binding
GO: 19724	62	5.915e-07	0.001409	0.01844	0.5024	0.1645	0.3679	0.373	B cell mediated immunity
GO: 5979	25	6.598e-07	0.000874	0.0009976	0.08577	0.02941	NA	0.624	regulation of glycogen biosynthetic process
GO: 10962	25	6.598e-07	0.000874	0.0009976	0.08577	0.02941	NA	0.624	regulation of glucan biosynthetic process
GO: 1654	325	6.805e-07	0.2105	0.0004274	0.4732	0.3033	0.689	0.86	eye development
GO: 35239	325	6.849e-07	0.07925	1.126e-07	0.04753	0.553	0.08496	0.767	tube morphogenesis
MGI: 4816	62	6.984e-07	0.01564	7.323e-08	0.1359	0.006666	0.02248	0.622	abnormal_class_switch_recombination
REACTOME 73894	300	7.03e-07	0.03927	3.061e-06	0.1706	0.02492	0.00634	NA	DNA_Repair
MGI: 2367	63	7.732e-07	2.546e-05	0.0005092	0.0965	0.02108	0.05604	0.236	abnormal_thymus_lobule_morphology
GO: 70875	16	7.891e-07	4.332e-05	0.0001289	0.007817	0.03838	NA	0.831	positive regulation of glycogen metabolic process
GO: 7005	394	1.144e-06	0.0009589	0.0006552	0.3119	0.5814	0.475	0.273	mitochondrion organization
GO: 46649	327	1.15e-06	0.02636	0.005184	0.9212	0.2742	0.3711	0.55	lymphocyte activation
MGI: 2401	398	1.245e-06	0.05597	8.626e-05	0.9204	0.1057	0.06918	NA	abnormal_lymphopoiesis
GO: 3002	301	1.345e-06	0.05797	0.002197	0.07951	0.5794	0.5747	0.466	regionalization
GO: 45296	296	1.345e-06	0.8777	5.329e-05	0.1655	0.2657	0.2661	0.599	cadherin binding
GO: 50709	109	1.523e-06	0.0001655	5.026e-06	0.1214	0.1475	0.1454	0.62	negative regulation of protein secretion
GO: 1673	15	1.708e-06	0.03571	0.1913	0.3453	0.1304	0.1294	0.0202	male germ cell nucleus
GO: 2250	257	1.715e-06	0.01913	0.02159	0.9043	0.06315	0.5305	0.591	adaptive immune response
GO: 9165	180	1.918e-06	0.001935	4.54e-05	0.02745	0.3838	0.04644	0.544	nucleotide biosynthetic process
GO: 2000241	132	1.985e-06	0.06526	0.0002496	0.003844	0.5301	0.1181	NA	regulation of reproductive process
GO: 51054	206	2.047e-06	0.04398	0.0004028	0.8754	0.3663	0.2525	0.986	positive regulation of DNA metabolic process
GO: 43010	282	2.196e-06	0.3035	0.0008724	0.4674	0.2472	0.5459	0.858	camera-type eye development
GO: 10720	435	2.216e-06	0.1288	3.021e-08	0.2887	0.7278	0.4862	0.448	positive regulation of cell development
GO: 16064	61	2.275e-06	0.001456	0.03745	0.5723	0.1609	0.3623	0.353	immunoglobulin mediated immune response
GO: 2449	110	2.298e-06	0.0009827	0.03269	0.7733	0.04583	0.3855	0.301	lymphocyte mediated immunity
MGI: 1263	246	2.36e-06	0.1343	0.001017	0.8794	0.2379	0.7621	NA	weight_loss
MGI: 1698	473	2.409e-06	0.6444	8.721e-08	5.375e-05	0.1974	0.02994	0.166	decreased_embryo_size
GO: 32947	71	2.439e-06	0.0132	0.0002983	0.2275	0.004226	0.1624	0.609	protein complex scaffold activity
GO: 51052	363	2.537e-06	0.1639	6.232e-05	0.8671	0.7737	0.06108	0.222	regulation of DNA metabolic process
MGI: 8932	225	2.732e-06	0.6931	0.006097	0.659	0.1178	0.5263	0.301	abnormal_embryonic_tissue_physiology
GO: 43254	371	2.766e-06	0.6325	4.524e-05	0.03771	0.1173	0.416	0.203	regulation of protein complex assembly
GO: 2792	115	2.782e-06	0.0002604	2.99e-05	0.223	0.1088	0.2054	0.00755	negative regulation of peptide secretion
MGI: 691	348	2.785e-06	0.6238	0.00186	0.8337	0.6919	0.2853	0.739	enlarged_spleen
GO: 45830	22	2.878e-06	0.01449	0.02057	0.2476	0.004626	NA	0.646	positive regulation of isotype switching
GO: 1901293	183	2.96e-06	0.003174	5.51e-05	0.04767	0.4055	0.05294	0.564	nucleoside phosphate biosynthetic process
